# Pre-amyloid cognitive intervention preserves brain function in aged TgF344-AD rats, maintaining connectivity and enhancing plasticity in a sex-specific manner

**DOI:** 10.1101/2025.03.26.645539

**Authors:** Julia Casanova-Pagola, Federico Varriano, Xavier López-Gil, Genís Campoy-Campos, Elisa López-Bravo, Clara García-González, Enric Abellí-Deulofeu, Raúl Tudela, Emma Muñoz-Moreno, Fernando Aguado, Alberto Prats-Galino, Laura Molina-Porcel, Cristina Malagelada, Guadalupe Soria

**Affiliations:** Brain Connectivity and Neuroimaging Lab, Institute of Neurosciences, Faculty of Medicine and Health Sciences, University of Barcelona, Carrer de Casanova 143, 08036 Barcelona, Spain; IDIBAPS, Magnetic Resonance Imaging Core Facility, Carrer del Rosselló 149-153, 08036 Barcelona, Spain; Biomedicine Department, Institute of Neurosciences, Faculty of Medicine and Health Sciences, University of Barcelona, Carrer de Casanova 143, 08036 Barcelona, Spain; CIBER de Bioingeniería, Biomateriales y Nanomedicina, Instituto de Salud Carlos III, Avenida Monforte de Lemos 3-5, 28029 Madrid, Spain; Department of Cell Biology, Physiology and Immunology, Biology Faculty, University of Barcelona, Carrer Diagonal 643, 08028 Barcelona, Spain; Laboratory of Surgical Neuroanatomy (LSNA), Faculty of Medicine and Health Sciences, Universitat de Barcelona, Barcelona, Spain; Alzheimer’s disease and other cognitive disorders unit. Neurology Service, Hospital Clínic, I Fundació de Recerca Clínic Barcelona-Institut d’Investigacions Biomèdiques August Pi i Sunyer (FRCB-IDIBAPS) and University of Barcelona, Carrer del Rosselló 149-153, 08036 Barcelona, Spain; Neurological Tissue Bank, Biobanc-Hospital Clínic-FRCB-IDIBAPS, Carrer del Rosselló 149-153, 08036 Barcelona, Spain; Centro de Investigación Biomédica en Red sobre Enfermedades Neurodegenerativas (CIBERNED), Instituto de Salud Carlos III, Avenida Monforte de Lemos 3-5, 28029 Madrid, Spain

**Keywords:** Alzheimer’s disease, Cognitive Reserve, Cognitive Stimulation, Functional Connectomics, Magnetic Resonance Imaging, Neuroinflammation, Neuronal plasticity, TgF344-AD model, Sexual dimorphism

## Abstract

**Background:** Alzheimer’s disease is characterized by progressive cognitive decline and neurodegeneration, with cognitive reserve playing a key role in mitigating disease impact. Cognitive stimulation has been suggested as a non-pharmacological approach to enhance cognitive reserve and delay cognitive deterioration, but its underlying mechanism remains to be fully understood. This study investigates the effects of pre-amyloid cognitive intervention on brain connectivity, memory, synaptic plasticity and neuroinflammation in aged TgF344-AD rats, considering sex-specific differences.

**Methods:** Male and female TgF344-AD and wild-type rats were assigned to trained and untrained groups, with cognitive stimulation administered through repetitive delayed nonmatch-to-sample tasks. Longitudinal magnetic resonance imaging acquisitions assessed training-induced changes in whole-brain functional connectomics and in particular entorhinal cortex connectivity. Memory was evaluated using the novel object recognition test. Cellular analysis of neurons (NeuN^+^, Parvalbumin^+^) and microglial cells, as well as molecular (PSD95, TrkB, p-RPS6, and VGLUT) analyses were conducted to determine the role of cognitive stimulation in modulating neuronal density, neuroinflammation and neuroplasticity.

**Results:** Male TgF344-AD rats undergoing prolonged cognitive stimulation had preserved global functional connectivity and exhibited improved recognition memory, compared to untrained animals, while TgF344-AD females did not follow this pattern. Entorhinal cortex connectivity was significantly loss in 19-month-old rats compared to wild-type rats and this was completely prevented by training. At a cellular level, cognitive stimulation significantly decreased the number of PV^+^ neurons in the dentate gyrus of trained rats. Moreover, a greater microglial density around Aβ plaques and a less reactive phenotype was clearly observed at 11 in trained rats. These protective effects diminished by 19 months, coinciding with increased neuroinflammation and microglial dysfunction. At a molecular level, cognitive stimulation preserved PSD95 expression in male TgF344-AD and p-RPS6 in both sexes.

**Conclusions:** Pre-amyloid cognitive stimulation enhances synaptic plasticity, sustains brain network integrity, and modulates neuroinflammation, contributing to increased resilience against Alzheimer’s disease-related cognitive decline. In general, cognitive stimulation exerted a more protective effect in male TgF344-AD rats showing sex-dependent differences in pathology and cognitive reserve mechanisms. These findings highlight the importance of early cognitive engagement as a potential strategy to delay disease onset and underscore sex-specific differences in cognitive resilience mechanisms.
