## Additional Files for "Pre-amyloid cognitive intervention preserves brain function in aged TgF344-AD rats, maintaining connectivity and enhancing plasticity in a sex-specific manner": Supplementary table 1.xlsx

### Sheet: Hoja1
Supplementary table 1: Number of rats utilised per experiment across the different timepoints. Where NA = Not applicable.
	NOR test		Functional Connectomics					NeuN+	PV+	WB	Microglia-to-plaque		Microglia morphology		Aβ desity
	11m	19m	3m	6m	11m	15m	19m	19m	19m	19m	11m	19m	11m	19m	19m
Untrained WT	16	12	12	12	12	12	11	10	11	11			4	11
Untrained WT ♂	6	6	6	6	6	6	6	5	6	6
Untrained WT ♀	10	6	6	6	6	6	5	5	5	5
Trained WT	14	10	11	11	11	11	11	11	11	11			4	11
Trained WT ♂	8	5	6	6	6	6	6	6	6	6
Trained WT ♀	6	5	5	5	5	5	5	5	5	5
Untrained TG	14	9	12	12	12	12	10	10	9	10	3	9	4	10	9
Untrained TG ♂	8	5	6	6	6	6	5	5	5	5
Untrained TG ♀	6	4	6	6	6	6	5	5	4	5
Trained TG	16	12	12	12	12	12	12	11	11	11	4	10	4	11	10
Trained TG ♂	9	6	6	6	6	6	6	5	5	5
Trained TG ♀	7	6	6	6	6	6	6	6	6	6
